# PathwayPilot: A User-Friendly Tool for Visualizing and Navigating Metabolic Pathways

**DOI:** 10.1101/2024.06.21.599989

**Authors:** Tibo Vande Moortele, Pieter Verschaffelt, Qingyao Huang, Nadezhda T. Doncheva, Tanja Holstein, Caroline Jachmann, Peter Dawyndt, Lennart Martens, Bart Mesuere, Tim Van Den Bossche

## Abstract

**Background:** Metaproteomics, the study of collective proteomes in environmental communities, plays a crucial role in understanding microbial functionalities affecting ecosystems and human health. Pathway analysis offers structured insights into the biochemical processes within these communities. However, no existing tool effectively combines pathway analysis with peptide- or protein-level data.

**Results:** This manuscript introduces PathwayPilot, a user-friendly web application for exploring and visualizing metabolic pathways. PathwayPilot can compare functional annotations across different samples or organisms within a sample. A case study on the impact of caloric restriction on gut microbiota demonstrated the tool’s efficacy in deciphering complex metaproteomic data. The re-analysis revealed significant shifts in enzyme expressions related to short-chain fatty acid biosynthesis, aligning with existing research findings and showcasing PathwayPilot’s capability for accurate functional annotation and comparison across different microbial communities.

**Conclusions:** PathwayPilot represents a significant advancement in metaproteomic data analysis, offering a user-friendly interface for exploring and visualizing metabolic pathways. This study not only validates the tool’s applicability in real-world scenarios but also highlights its potential for broader research implications in microbial ecology and health sciences.
