## Additional files for "PathwayPilot: A User-Friendly Tool for Visualizing and Navigating Metabolic Pathways": Additional file 2.xlsx

### Sheet: Sheet1
Category (original paper)	Enzyme	EC number	Pathway		AL vs CR
					AL abundance	AL abundance peptides	CR abundance	CR peptides	Difference	Peptides	Percentage
Butyrogenesis	Acetyl-CoA acetyltranfersae	2.3.1.9	map00650		0.00519257	781	0.00316293	476	-0.00202964	-305	-1.6417	Down in CR
Butyrogenesis	3-hydroxybutyryl-CoA dehydrogenase	1.1.1.157	map00650		0.00377302	568	0.00270702	407	-0.00106601	-161	-1.39379	Down in CR
Butyrogenesis	Enoyl-CoA hydratase	4.2.1.17	map00650		0.00318777	480	0.00233658	352	-0.000851185	-128	-1.36429	Down in CR
Butyrogenesis	Butyryl-CoA dehydrogenase	1.3.8.1	map00650		0.00926445	1394	0.00494387	744	-0.00432058	-650	-1.87393	Down in CR
Butyrogenesis	Butyryl-CoA:acetate CoA-transferase	2.8.3.8	map00650		0.00056035	84	0.000213712	32	-0.000346638	-52	-2.62199	Up in CR
Butyrogenesis	Phosphate butyryltransferase	2.3.1.19	map00650		0.000273949	41	8.54847e-05	13	-0.000188464	-28	-3.20465	Down in CR
Butyrogenesis	Butyrate kinase	2.7.2.7	map00650		0.00145691	219	0.000698125	105	-0.000758784	-114	-2.08689	Down in CR
Butyrogenesis	Glutaconate CoA-transferase	2.8.3.12	map00650		9.96177e-05	15	1.42474e-05	2	-8.53703e-05	-13	-6.99197	Up in CR
Butyrogenesis	(R)-2-hydroxyglutaryl-CoA dehydratase	4.2.1.167	none		0	0	0	0	0	0	0	Down in CR
Butyrogenesis	Glutaconyl-CoA decarboxylase	4.1.1.70 7.2.4.5	map00650		0	0	0	0	0	0	0	Down in CR
Butyrogenesis	Glutamate decarboxylase	4.1.1.15	map00650		0.000286401	43	0.000712372	107	0.000425972	64	2.48733	Up in CR
Butyrogenesis	NAD-dependent 4-hydroxybutyrate dehydrogenase	1.1.1.61	map00650		0	0	0	0	0	0	0	Down in CR
Butyrogenesis	4-hydroxybutyrate coenzyme A transferase	2.8.3.-	map00650		0	0	0	0	0	0	0	Down in CR
Butyrogenesis	4-hydroxybutyryl-CoA dehydratase/vinylacetyl-CoA-Delta-isomerase	5.3.3.3 4.2.1.120	map00650		0.000311305	47	9.97321e-05	15	-0.000211573	-32	-3.12141	Down in CR
									-0.00943227	-1419		Down in CR
Propionogenesis	Malate dehydrogenase	1.1.1.37	map00720		0.00115806	174	0.00208013	313	0.000922072	139	1.79622	Up in CR
Propionogenesis	Fumarate hydratase	4.2.1.2	map00720		0.000286401	43	0.000512908	77	0.000226507	34	1.79087	Up in CR
Propionogenesis	Fumarate reductase flavoprotein	1.3.1.6	map00720		0.000298853	45	0.000455918	69	0.000157065	24	1.52556	Up in CR
Propionogenesis	Methylmalonyl-CoA mutase	5.4.99.2	map00720		0.00229121	345	0.00369009	555	0.00139888	210	1.61054	Up in CR
Propionogenesis	Propionyl-CoA carboxylase	6.4.1.3	map00720		0.00158143	238	0.00263578	397	0.00105435	159	1.6667	Up in CR
Propionogenesis	Lactoyl-CoA dehydratase	4.2.1.54	map00640		3.73566e-05	6	9.97321e-05	15	6.23755e-05	9	2.66973	Equal in CR
Propionogenesis	Acryloyl-CoA reductase	1.3.1.95	map00640		8.71655e-05	13	5.69898e-05	9	-3.01757e-05	-4	-1.52949	Down in CR
Propionogenesis	Lactaldehyde reductase	1.1.1.77	map00640		0.000946368	142	0.000569898	86	-0.00037647	-56	-1.66059	Down in CR
Propionogenesis	propanediol dehydratase	4.2.1.28	map00640		0.000373566	56	0.000256454	39	-0.000117112	-17	-1.45666	Down in CR
Propionogenesis	Phosphate propanoyltransferase	2.3.1.222	map00640		7.47133e-05	11	8.54847e-05	13	1.07714e-05	2	1.14417	Equal in CR
Propionogenesis	Propionyl-CoA:succinate CoA transferase	2.8.3.1	map00640		0	0	0	0	0	0	0	Up in CR
									0.00330826	500		Up in CR
Acetogenesis	Carbon monoxide dehydrogenase	1.2.7.4	map00720		0.000796942	120	0.000370434	56	-0.000426508	-64	-2.15137	Down in CR
Acetogenesis	Carbon monoxide dehydrogenase/acetyl-CoA synthase	6.2.1.1	map00650		0.00011207	17	5.69898e-05	9	-5.50801e-05	-8	-1.96649	Down in CR
Acetogenesis	Formate-tetrahydrofolate ligase	6.3.4.3	map00720		0.00332474	500	0.00188066	283	-0.00144408	-217	-1.76786	Down in CR
Acetogenesis	Methenyltetrahydrofolate cyclohydrolase	3.5.4.9	map00720		0.000236592	36	9.97321e-05	15	-0.00013686	-21	-2.37227	Down in CR
Acetogenesis	Tetrahydrofolate dehydrogenase/cyclohydrolase	1.5.1.3	map00790		0.000298853	45	0.000170969	26	-0.000127884	-19	-1.74799	Down in CR
Acetogenesis	Phosphate acetyltransferase	2.3.1.8	map00720		0.00161879	244	0.000683878	103	-0.00093491	-141	-2.36707	Down in CR
Acetogenesis	Acetate kinase	2.7.2.1	map00720		0.00183048	275	0.00101157	152	-0.000818907	-123	-1.80954	Down in CR
									-0.00394423	-593		Down in CR
